# Genetic variation for plant growth traits in a common wheat population is dominated by known variants and novel QTL

**DOI:** 10.1101/2020.12.16.422696

**Authors:** Noah DeWitt, Mohammed Guedira, Edwin Lauer, J. Paul Murphy, David Marshall, Mohamed Mergoum, Jerry Johnson, James B. Holland, Gina Brown-Guedira

## Abstract

Genetic variation in growth over the course of the season is a major source of grain yield variation in wheat, and for this reason variants controlling heading date and plant height are among the best-characterized in wheat genetics. While the major variants for these traits have been cloned, the importance of these variants in contributing to genetic variation for plant growth over time is not fully understood. Here we develop a biparental population segregating for major variants for both plant height and flowering time to characterize the genetic architecture of the traits and identify additional novel QTL. We find that additive genetic variation for both traits is almost entirely associated with major and moderate-effect QTL, including four novel heading date QTL and four novel plant height QTL. *FT2* and *Vrn-A3* are proposed as candidate genes underlying QTL on chromosomes 3A and 7A, while *Rht8* is mapped to chromosome 2D. These mapped QTL also underlie genetic variation in a longitudinal analysis of plant growth over time. The oligogenic architecture of these traits is further demonstrated by the superior trait prediction accuracy of QTL-based prediction models compared to polygenic genomic selection models. In a population constructed from two modern wheat cultivars adapted to the southeast U.S., almost all additive genetic variation in plant growth traits is associated with known major variants or novel moderate-effect QTL. Major transgressive segregation was observed in this population despite the similar plant height and heading date characters of the parental lines. This segregation is being driven primarily by a small number of mapped QTL, instead of by many small-effect, undetected QTL. As most breeding populations in the southeast U.S. segregate for known QTL for these traits, genetic variation in plant height and heading date in these populations likely emerges from similar combinations of major and moderate effect QTL. We can make more accurate and cost-effective prediction models by targeted genotyping of key SNPs.
