## Additional file 2 for "Genetic variation for plant growth traits in a common wheat population is dominated by known variants and novel QTL"

### Sheet: HD_Signifigances
Additional file 2: Table S2
Results of additive regresssion model fitting all mapped QTL to heading date in each environment.
Experiment	QTL	df	Type III SS	LOD	%var	F value	Pvalue(Chi2)	Pvalue(F)
Ral18	Qncb.HD-2D	1	1319.72	47.34	37.274	292.975	0	< 2e-16 ***
Ral18	Qncb.HD-3A	1	259.76	11.86	7.3365	57.665	0	2.82e-13 ***
Ral18	Qncb.HD-5A	1	114.56	5.453	3.2356	25.432	0	7.35e-07 ***
Ral18	Qncb.HD-5B	1	163.84	7.687	4.6274	36.372	0	4.12e-09 ***
Ral18	Qncb.HD-4D	1	77.48	3.729	2.1883	17.2	0	4.22e-05 ***
Ral18	Qncb.HD-7A	1	76.97	3.706	2.174	17.087	0	4.47e-05 ***
Kin19	Qncb.HD-2D	1	628.24	41.192	32.499	244.55	0	< 2e-16 ***
Kin19	Qncb.HD-3A	1	178.43	14.073	9.23	69.46	0	1.78e-15 ***
Kin19	Qncb.HD-5A	1	70.86	5.897	3.666	27.58	0	2.62e-07 ***
Kin19	Qncb.HD-5B	1	93.61	7.7	4.843	36.44	0	4.01e-09 ***
Kin19	Qncb.HD-4D	1	57.84	4.847	2.992	22.52	0	3.04e-06 ***
Kin19	Qncb.HD-7A	1	26.24	2.236	1.357	10.21	0.001	0.001520 **
Pla19	Qncb.HD-2D	1	840.87	18.228	14.287	92.408	0	< 2e-16 ***
Pla19	Qncb.HD-3A	1	580.08	13.014	9.856	63.748	0	2.01e-14 ***
Pla19	Qncb.HD-5A	1	630.9	14.058	10.719	69.334	0	1.78e-15 ***
Pla19	Qncb.HD-5B	1	314	7.311	5.335	34.508	0	9.82e-09 ***
Pla19	Qncb.HD-4D	1	106.07	2.547	1.802	11.657	0.001	0.000714 ***
Pla19	Qncb.HD-7A	1	65.63	1.586	1.115	7.213	0.007	0.007581 **

### Sheet: HD_LODs
Additional file 2: Table S3
LOD scores and intervals for significant heading date QTL (LOD > 3.4) in a multiple-QTL model in each environment.
Env	QTL	Chr	PeakMarker	Pos	LeftPos	RightPos	LOD
Ral18	Qncb.HD-2D	2D	K2D_PpdD1	61	59	64	47.34
Ral18	Qncb.HD-3A	3A	S3A_135590642	99.42	97.93	119	11.86
Ral18	Qncb.HD-5A	5A	S5A_439551041	63.91	52	68.67	5.45
Ral18	Qncb.HD-5B	5B	S5B_511010094	66	59	73	7.69
Ral18	Qncb.HD-4D	4D	K4D_RhtD1	0	0	10	3.73
Ral18	Qncb.HD-7A	7A	S7A_690439217	232	229.41	259.49	3.71
Kin19	Qncb.HD-2D	2D	K2D_PpdD1	62	59	65	41.19
Kin19	Qncb.HD-3A	3A	S3A_485014343	107.24	103.04	122.62	14.07
Kin19	Qncb.HD-5A	5A	S5A_438355133	62	49.18	67.8	5.9
Kin19	Qncb.HD-5B	5B	S5B_511010094	67	60	74	7.7
Kin19	Qncb.HD-4D	4D	K4D_RhtD1	0	0	9	4.85
Kin19	Qncb.HD-7A	7A	S7A_713330001	258.92	105.44	264	2.24
Pla19	Qncb.HD-2D	2D	K2D_PpdD1	62	58.35	66	18.23
Pla19	Qncb.HD-3A	3A	S3A_434822203	103.04	98	123	13.01
Pla19	Qncb.HD-5A	5A	S5A_169302619	54.13	50.74	59.56	14.06
Pla19	Qncb.HD-5B	5B	S5B_522011151	86.53	61	93.45	7.31

### Sheet: PH_Signifigances
Additional file 2: Table S4
Results of additive regresssion model fitting all mapped QTL to heading date in each environment.
Experiment	QTL	df	Type III SS	LOD	%var	F value	Pvalue(Chi2)	Pvalue(F)
Ral18	Qncb.PH-2D	1	5353.4	21.69	11.1674	112.239	0	<2E-16
Ral18	Qncb.PH-4D	1	22871.2	67.327	47.7099	479.516	0	<2E-16
Ral18	Qncb.PH-1A	1	531.6	2.444	1.1089	11.145	0.001	0.000933
Ral18	Qncb.PH-3D	1	2319.5	10.143	4.8385	48.63	0	1.54e-11
Ral18	Qncb.PH-5B	1	909.2	4.134	1.8965	19.061	0	1.67e-05
Ral18	Qncb.PH-2B	1	585.9	2.689	1.2222	12.284	0	0.000516
Kin18	Qncb.PH-2D	1	7058.9	28.557	18.8	154.77	0	<2E-16
Kin18	Qncb.PH-4D	1	9725.3	37.108	25.902	213.24	0	<2E-16
Kin18	Qncb.PH-1A	1	540.3	2.595	1.439	11.85	0.001	0.000647
Kin18	Qncb.PH-3D	1	2040.6	9.379	5.435	44.74	0	8.89e-11
Kin18	Qncb.PH-5B	1	1625.7	7.561	4.33	35.64	0	5.8e-09
Kin18	Qncb.PH-2B	1	748.8	3.574	1.994	16.42	0	6.26e-05
Kin19	Qncb.PH-2D	1	4715.2	18.1784	8.6361	91.941	0	<2E-16
Kin19	Qncb.PH-4D	1	27302.9	72.0179	50.0059	532.374	0	<2E-16
Kin19	Qncb.PH-1A	1	980.1	4.1444	1.7951	19.111	0	1.63e-05
Kin19	Qncb.PH-3D	1	2200.8	9.0153	4.0309	42.914	0	2.05e-10
Kin19	Qncb.PH-5B	1	925.3	3.9184	1.6947	18.042	0	2.77e-05
Kin19	Qncb.PH-2B	1	697.3	2.971	1.2771	13.596	0	0.000263

### Sheet: PH_LODs
Additional file 2: Table S5
LOD scores and intervals for significant plant height QTL (LOD > 3.4) in a multiple-QTL model in each environment.
Env	QTL	Chr	PeakMarker	Pos	LeftPos	RightPos	LOD
Ral18	Qncb.PH-2D	2D	S2D_32151744:807	50	46	54	22.47
Ral18	Qncb.PH-4D	4D	K4D_RhtD1	0	0	2	66.09
Ral18	Qncb.PH-3D	3D	S3D_476608044	89	83	95	10
Ral18	Qncb.PH-5B	5B	S5B_536592571	107.72	85.07	115	4.52
Kin18	Qncb.PH-2D	2D	S2D_32151744:807	52	48	56	27.93
Kin18	Qncb.PH-4D	4D	K4D_RhtD1	0	0	5	37.2
Kin18	Qncb.PH-3D	3D	S3D_496955493	94	90.54	98	9.29
Kin18	Qncb.PH-5B	5B	S5B_511010094	68	61	88.14	7.51
Kin18	Qncb.PH-2B	2B	S2B_662556874	121.15	106	129	3.41
Kin19	Qncb.PH-2D	2D	S2D_32151744:807	50	46	55	18.14
Kin19	Qncb.PH-4D	4D	K4D_RhtD1	0	0	2	71.89
Kin19	Qncb.PH-1A	1A	S1A_517409836	96	91.76	105	4.05
Kin19	Qncb.PH-3D	3D	S3D_476608044	89	83	95	8.59
Kin19	Qncb.PH-5B	5B	S5B_517249959	80.45	65	115	4.39
